# Inhibiting the GPI Transamidase Subunit GPAA1 Abolishes CD24 Surface Localization and Enhances Macrophage-Mediated Phagocytosis of Ovarian Cancer Cells

**DOI:** 10.1101/2023.10.21.563315

**Authors:** Alok K. Mishra, Tianyi Ye, Shahid Banday, Ritesh P. Thakare, Chinh Tran-To Su, Ngoc N. H. Pham, Amjad Ali, Ankur Kulshreshtha, Shreya Roy Chowdhury, Tessa M. Simone, Kai Hu, Lihua Julie Zhu, Birgit Eisenhaber, Sara K. Deibler, Karl Simin, Paul R. Thompson, Frank Eisenhaber, Sunil K. Malonia, Michael R. Green

## Abstract

The CD24-Siglec10 signaling axis is an immune checkpoint pathway that shields ovarian cancer cells from phagocytosis by tumor-associated macrophages (TAMs), making it an appealing immunotherapeutic target. Here, we investigate factors influencing CD24 cell surface expression and assess their suitability as drug targets. Using a CRISPR-based knockout screen, we identify GPAA1 (glycosylphosphatidylinositol anchor attachment-1) as a positive regulator of CD24 cell surface expression. GPAA1 is a crucial component of the multi-subunit GPI transamidase complex, which facilitates the attachment of GPI lipid anchor to the C-terminus of CD24, enabling its surface localization. Reducing the activity of GPAA1 in ovarian cancer cells, either by genetic ablation or targeting with an aminopeptidase inhibitor bestatin, disrupts GPI attachment to CD24. This disruption impairs CD24 cell surface localization, enhances phagocytosis by TAMs, and suppresses tumor growth in mice. Our study highlights the potential of GPAA1 targeting as a therapeutic approach for CD24-positive ovarian cancers.
