## Supplementary -File -CSE1 for "Inhibiting the GPI Transamidase Subunit GPAA1 Abolishes CD24 Surface Localization and Enhances Macrophage-Mediated Phagocytosis of Ovarian Cancer Cells"

### Sheet: amino_features
pdb	lig	num_metal bind LIG	which metal binds LIG
3hac	361	0
3hab	677	0
4pnz	2VH	0
3o95	01T	no_metal
3sx4	KXA	no_metal
3opm	LUI	no_metal
3sww	KXB	no_metal
3q0t	LGE	no_metal
4g1f	0WG	no_metal
3o9v	10T	no_metal
3eio	AJH	no_metal
3g0c	RUF	no_metal
3g0b	T22	no_metal
3g0d	XIH	no_metal
3vjk	M51	no_metal
2qjr	PZF	no_metal
3vjl	W94	no_metal
2bub	FPB	no_metal
2buc	008	no_metal
3h0c	PS4	no_metal
2bua	007	no_metal
3wqh	SKK	no_metal
3w2t	LF7	no_metal
3vjm	W61	no_metal
2rgu	356	no_metal
3g0g	RUM	no_metal
5cls	52T	0
5d6f	57R	0
5d6e	94A	0
1boa	FUG	0
3n33	EPE	no_metal
6ee2	J1V	1	ZN_A702
6eee	J4V	1	ZN_A1003;
4zy0	4TM	2	ZN_A1002;ZN_A1003;
4zy1	4U5	2	ZN_A1002;ZN_A1003;
4zy2	4TL	2	ZN_1001;ZN_1003;
4zyq	4U6	2	ZN_A1002;ZN_A1003;
4zx8	4TY	2	ZN_A1002;ZN_A1003;
4zx9	4TK	2	ZN_A1002;ZN_A1003;
4zla	BES	2	ZN_501;ZN_502;
5ib9	BES	2	ZN_1001;ZN_1002;
3t8w	DGZ	2	ZN_614;ZN_613;
5cbm	4ZN	2	ZN_702;ZN_703;
4k3n	1OT	2	ZN_1001;ZN_1003;
4x2t	TOD	2	ZN_702;ZN_701;
4zx6	4U6	1	ZN_1101;
4zx4	4TL	1	ZN_A1102;
4zx5	4TM	1	ZN_1101;
6ea2	J1G	1	ZN_1101;
6eab	J2D	1	ZN_1101;
6ee6	J4P	1	ZN_1101;
6ee4	J4S	1	ZN_1101;
6eed	J6A	1	ZN_1101;
4k5o	1OT	1	ZN_1103;
4zw5	4SA	1	ZN_1101;
6ea1	J0Y	1	ZN_1101;
6ee3	J4V	1	ZN_1101;
5y1r	8KR	1	ZN_1101;
4zw6	4SY	1	ZN_A1102;
4zw7	4SZ	1	ZN_1101;
4zw8	4T2	1	ZN_1101;
4zx3	4TK	1	ZN_1101;
5xm7	89X	1	ZN_1101;
5y1v	8LO	1	ZN_1101;
5y1t	E8G	1	ZN_1101;
3q7j	FBO	1	ZN_800;
6eaa	J1V	1	ZN_1101;
3mdj	BES	1	ZN_1000;
3ebh	BES	1	ZN_1;
4fkk	BES	1	ZN_A1025;
3q44	D50	1	ZN_1;
4jbs	P52	1	ZN_1008;
3ebi	BEY	1	ZN_1;
2zxg	S23	1	ZN_900;
5y1x	BB2	1	ZN_1101;
5y1q	8L0	1	ZN_1101;
5y1k	B1B	1	ZN_1101;
4x2u	TOD	1	ZN_1101;
4r7l	SHH	1	ZN_701;
4zqt	4QP	1	ZN_A1102;
4zw3	4S9	1	ZN_A1102;
5y19	8KO	1	ZN_1101;
3t8v	BTJ	1	ZN_1;
3q43	D66	1	ZN_1;
4k5m	1OV	1	ZN_1101;
4k5l	19N	1	ZN_1101;
4k5n	1OU	1	ZN_1101;
4k5p	1OS	1	ZN_1101;
4pw4	2X0	1	ZN_902;
4pqa	X8Z	2	ZN_404;ZN_403;
4z7m	4L9	0
4pnc	7NP	0
4iu6	FZ1	1	CO_403;
2nq7	HM5	1	CO_403;
1yvm	TMG	1	CO_401;
3ked	DAB	1	ZN_875;
3vh9	HQY	2	ZN_302;ZN_301;
2q93	B21	2	MN_302;MN_301;
2q94	A04	2	MN_301;MN_302;
2q95	A05	2	MN_301;MN_302;
2q96	A18	2	MN_302;MN_301;
2q92	B23	2	MN_301;MN_300;
1xnz	FCD	2	MN_265;MN_266;
3iu7	FCD	2	MN_286;MN_287;
3d27	W29	2	MN_2;MN_1;
3iu9	T07	2	NI_286;NI_287;
3iu8	T03	3	NI_288;NI_286;NI_287;

### Sheet: excluded_PDBs
among 121 search hits, 118 are downloadable from PDB
11/118 are excluded because the inhibitors are not small-molecules, e.g. peptide-like or more than one single molecules that are linked together
pdb	LIG	remark
1n51	O1B-PPA	Apstatin (peptide-like, O1B linked to aa PPA)
1nb3	chain P,R,S,T	peptides as inhbitors -Cathepsin (cystatin-type)
1nb5	chain P,R,S,T	same as 1nb3
1y0y	L20-VVD	Amastatin (peptide-like)
2j9a	AHY-A-MLE-YY	microginins (linear peptide)
4kx8	L20-VVD	Amastatin (peptide-like)
4q4i	L20-VVD	Amastatin (peptide-like)
4z7i	chains C,D	peptide precursor analog
6a9u	O1B-PPA	Apstatin (peptide-like, O1B linked to aa PPA)
6ea4	J2G-LYS-MES	uncompetitive inhibitor
6mgq	2XO-7GA-TFP	peptide-like
