## Supplementary -File -CSE2 for "Inhibiting the GPI Transamidase Subunit GPAA1 Abolishes CD24 Surface Localization and Enhances Macrophage-Mediated Phagocytosis of Ovarian Cancer Cells"

### Sheet: PCA_FeatureImportance
PCA with absolute values of the eigenvectors' components = weights of the features - the higher weight, the higher importance (contribution of the features on the PCs)
	num_metal bind LIG	ALA	ARG	ASN	ASP	CYS	GLN	GLU	GLY	HIS	ILE	LEU	LYS	MET	PHE	PRO	SER	THR	TRP	TYR	VAL	Atoms	Aromatic	Hydrophobic	Donors	Acceptors	Negatives	Positives
PC1	0.280342	0.331808	0.217385	0.0607272	0.234195	0.0990299	0.0402671	0.0491548	0.303049	0.153367	0.116637	0.236295	0.0943838	0.32514	0.0218444	0.0904172	0.119341	0.252238	0.300381	0.342312	0.105032	0.0372045	0.112552	0.102185	0.227419	0.0135157	0.0451842	0.0941171
PC2	0.159986	0.147713	0.183916	0.255896	0.266792	0.315186	0.125701	0.362562	0.00127715	0.208553	0.12901	0.157178	0.152512	0.0635483	0.271701	0.00083334	0.0545271	0.105253	0.102709	0.0637468	0.399367	0.218478	0.056757	0.198003	0.232562	0.0802018	0.0863807	0.0569677
PC3	0.16531	0.0481118	0.237044	0.156867	0.0903388	0.1949	0.287357	0.224381	0.13602	0.169707	0.296299	0.272879	0.26327	0.0434007	0.136945	0.153666	0.378215	0.111678	0.110243	0.0627407	0.0124865	0.293899	0.169662	0.127658	0.0751211	0.226295	0.16274	0.028503
